# A genetic approach to dissect the role of prefoldins in *Arabidopsis*

**DOI:** 10.1101/2021.01.28.428673

**Authors:** Noel Blanco-Touriñán, David Esteve-Bruna, Antonio Serrano-Mislata, Rosa María Esquinas, Francesca Resentini, Javier Forment, Cristian Carrasco-López, Claudio Novella-Rausell, Alberto Palacios, Pedro Carrasco, Julio Salinas, Miguel Á. Blázquez, David Alabadí

**Affiliations:** Instituto de Biología Molecular y Celular de Plantas (CSIC-Universidad Politécnica de Valencia), 46022 Valencia, Spain; Dipartimento di Bioscienze, Università degli Studi di Milano, 20133 Milano, Italy; Departamento de Biotecnología Microbiana y de Plantas, Centro de Investigaciones Biológicas (CSIC), 28040 Madrid, Spain; Departament de Bioquímica i Biologia Molecular, Universitat de València, 46100 Burjassot, Spain

**Keywords:** prefoldin complex, co-chaperone, TRiC/CCT, flowering time, stress, temperature, auxin

## Abstract

The prefoldin complex (PFDc) was identified in humans as co-chaperone of the cytosolic chaperonin TRiC/CCT. It is conserved in eukaryotes and is composed of subunits PFD1 to 6. PFDc-TRiC/CCT operates folding actin and tubulins. In addition to this function, PFDs participate in a wide range of cellular processes, both in the cytoplasm and in the nucleus, and their malfunction cause developmental alterations and disease in animals, and altered growth and environmental responses in yeast and plants. Genetic analyses in yeast indicate that not all functions performed by PFDs require the participation of the canonical complex. The lack of systematic genetic analyses in higher eukaryotes makes it difficult to discern whether PFDs participate in a particular process as canonical complex or in alternative configurations, *i.e*. as individual subunits or in other complexes. To tackle this question, and on the premise that the canonical complex cannot be formed if one subunit is missing, we have prepared an *Arabidopsis* mutant deficient in the six prefoldins, and compared various growth and environmental responses with those of the individual *pfd*. In this way, we demonstrate that the PFDc is required to delay flowering, for seed germination, or to respond to high salt stress, whereas two or more PFDs redundantly attenuate the response to osmotic stress. A coexpression analysis of differentially expressed genes in the sextuple mutant has identified several transcription factors, such as ABI5 or PIF4, acting downstream of PFDs. Furthermore, it has made possible to assign novel roles for PFDs, for instance, in the response to warm temperature.
