## Supplemental File for "A genetic approach to dissect the role of prefoldins in *Arabidopsis*"

### Sheet: Cluster 1
Gene (all upregulated)	description
AT2G25890	glycine-rich protein
AT2G27380	ATEPR1
AT2G28490	cupin family protein
AT2G28420	lactoylglutathione lyase family protein
AT5G60250	zinc finger
AT2G35550	BPC7
AT5G59590	UGT76E2
AT5G59170	proline-rich family protein
AT4G21490	NDB3
AT2G18600	RUB1-conjugating enzyme, putative
AT5G60610	F-box family protein
AT2G33070	NSP2
AT2G38905	hydrophobic protein, putative
AT5G62490	ATHVA22B
AT5G60220	TET4
AT5G66110	metal ion binding
AT5G66780	AT5G66780
AT1G03790	SOM (SOMNUS)
AT1G02700	AT1G02700
AT5G55470	ATNHX3
AT5G52300	LTI65
AT5G44310	late embryogenesis abundant domain-containing protein
AT5G44120	CRA1
AT5G45690	AT5G45690
AT5G50360	AT5G50360
AT5G51760	AHG1
AT5G50770	AtHSD6
AT1G03990	alcohol oxidase-related
AT1G04560	AWPM-19-like membrane family protein
AT1G31750	proline-rich family protein
AT1G27990	AT1G27990
AT1G60970	clathrin adaptor complex small chain family protein
AT2G35300	late embryogenesis abundant group 1 domain-containing protein
AT2G36270	ABI5
AT1G27461	AT1G27461
AT1G24735	O-methyltransferase
AT1G12130	flavin-containing monooxygenase family protein
AT1G05510	AT1G05510
AT5G45310	AT5G45310
AT1G14930	major latex protein-related
AT1G07430	protein phosphatase 2C, putative
AT1G17010	oxidoreductase, 2OG-Fe
AT1G16850	AT1G16850
AT1G22600	AT1G22600
AT1G17810	BETA-TIP
AT5G43770	proline-rich family protein
AT5G42290	transcription activator-related
AT4G16160	mitochondrial import inner membrane translocase subunit Tim17
AT4G09600	GASA3
AT2G47780	rubber elongation factor
AT4G21020	late embryogenesis abundant domain-containing protein
AT5G07190	ATS3
AT4G25140	OLEO1 (OLEOSIN 1)
AT4G27150	2S seed storage protein 2
AT4G25580	stress-responsive protein-related
AT4G02280	SUS3
AT3G48700	ATCXE13
AT4G01970	AtSTS
AT3G51810	EM1
AT3G50980	XERO1
AT3G53040	late embryogenesis abundant protein, putative
AT3G54940	cysteine-type endopeptidase
AT3G58450	universal stress protein
AT3G56350	superoxide dismutase
AT3G46660	UGT76E12
AT4G27530	AT4G27530
AT4G28520	CRU3
AT5G09640	SCPL19
AT5G07330	AT5G07330
AT5G10120	ethylene insensitive 3 family protein
AT5G18450	AP2 domain-containing transcription factor, putative
AT1G23200	pectinesterase family protein
AT5G40420	OLEO2 (OLEOSIN 2)
AT5G05220	AT5G05220
AT5G24130	AT5G24130
AT5G06760	late embryogenesis abundant group 1 domain-containing protein
AT5G03860	MLS
AT4G36600	AT4G36600
AT3G62730	AT3G62730
AT5G04380	S-adenosyl-L-methionine:carboxyl methyltransferase family protein
AT4G31830	AT4G31830
AT4G36700	cupin family protein
AT4G39130	dehydrin family protein
AT5G01670	aldose reductase, putative
AT5G01300	phosphatidylethanolamine-binding family protein
AT2G36640	ATECP63
AT3G11410	PP2CA
AT2G40170	GEA6
AT3G03170	AT3G03170
AT3G02480	ABA-responsive protein-related
AT3G03620	MATE efflux family protein
AT3G05260	short-chain dehydrogenase
AT3G11050	ATFER2
AT3G12960	AT3G12960
AT3G21720	ICL
AT3G21380	AT3G21380
AT3G21370	BGLU19
AT3G24650	ABI3
AT3G15280	AT3G15280
AT3G14700	AT3G14700
AT5G60760	2-phosphoglycerate kinase-related
AT3G14880	AT3G14880
AT2G41280	M10
AT2G41260	M17
AT2G42560	late embryogenesis abundant domain-containing protein
AT2G47770	benzodiazepine receptor-related
AT3G01570	glycine-rich protein
AT3G19920	AT3G19920
AT5G22470	NAD+ ADP-ribosyltransferase
AT2G31980	cysteine proteinase inhibitor-related
AT5G66400	RAB18
AT3G15670	late embryogenesis abundant protein, putative
AT3G17520	late embryogenesis abundant domain-containing protein
AT1G73880	UGT89B1
AT1G52690	late embryogenesis abundant protein, putative
AT1G62710	BETA-VPE
AT1G52890	ANAC019
AT3G62090	PIL2
AT5G65100	ethylene insensitive 3 family protein
AT1G72100	late embryogenesis abundant domain-containing protein
AT1G65090	AT1G65090
AT1G73190	TIP3
AT2G02120	PDF2.1
AT2G21490	LEA
AT2G19900	ATNADP-ME1
AT1G64110	AAA-type ATPase family protein
AT1G54870	binding
AT1G14490	DNA-binding protein-related
AT1G32560	late embryogenesis abundant group 1 domain-containing protein
AT1G48130	ATPER1
AT1G47980	AT1G47980
AT2G21820	AT2G21820
AT2G23110	AT2G23110
AT2G33520	AT2G33520
AT2G29380	protein phosphatase 2C, putative
AT2G23640	reticulon family protein (RTNLB13)
AT2G23240	plant EC metallothionein-like family 15 protein

### Sheet: Cluster 2
Upregulated genes	description	Downregulated genes	description
AT2G30750	CYP71A12	AT5G45080	AtPP2-A6
AT1G43160	RAP2.6	AT1G21100	O-methyltransferase, putative
AT2G20520	FLA6	AT5G63600	FLS5
AT1G60470	AtGolS4	AT5G56080	NAS2
AT1G54970	ATPRP1	AT1G73270	scpl6
AT3G50970	LTI30	AT1G53990	GLIP3
AT5G57530	xyloglucan:xyloglucosyl transferase, putative	AT5G61250	AtGUS1
AT2G25625	AT2G25625	AT1G52200	AT1G52200
AT1G13420	ST4B	AT1G51840	protein kinase-related
AT2G45570	CYP76C2	AT1G18860	WRKY61
AT5G39520	AT5G39520	AT1G17860	trypsin and protease inhibitor family protein
AT2G25160	CYP82F1	AT1G18970	GLP4
AT5G22410	peroxidase, putative	AT1G26250	proline-rich extensin, putative
AT4G25790	allergen V5	AT1G51830	ATP binding
AT4G33330	transferase, transferring glycosyl groups	AT1G49310	AT1G49310
AT1G67920	AT1G67920	AT2G28570	AT2G28570
AT5G35190	proline-rich extensin-like family protein	AT2G44380	DC1 domain-containing protein
AT2G25940	ALPHA-VPE	AT2G44370	DC1 domain-containing protein
AT2G34020	calcium ion binding	AT2G46750	FAD-binding domain-containing protein
AT3G21520	AT3G21520	AT2G47560	zinc finger
AT5G38020	S-adenosyl-L-methionine:carboxyl methyltransferase family protein	AT3G01190	peroxidase 27 (PER27) (P27) (PRXR7)
AT2G18360	hydrolase, alpha	AT2G42060	CHP-rich zinc finger protein, putative
AT4G19680	IRT2	AT2G39530	integral membrane protein, putative
AT2G27550	ATC	AT2G35270	DNA-binding protein-related
AT3G50300	transferase family protein	AT2G28960	leucine-rich repeat protein kinase, putative
AT2G26480	UGT76D1	AT2G35910	zinc finger
AT3G57010	strictosidine synthase family protein	AT2G37750	AT2G37750
AT4G11190	disease resistance-responsive family protein	AT2G39410	hydrolase, alpha
AT3G53980	protease inhibitor	AT2G39380	ATEXO70H2
AT1G14240	nucleoside phosphatase family protein	AT1G15380	lactoylglutathione lyase family protein
AT1G59940	ARR3	AT5G12340	AT5G12340
AT5G49080	transposable element gene	AT1G51850	leucine-rich repeat protein kinase, putative
AT2G37870	protease inhibitor	AT1G02360	chitinase, putative
AT5G37990	S-adenosylmethionine-dependent methyltransferase	AT1G07560	leucine-rich repeat protein kinase, putative
AT1G77120	ADH1	AT1G13300	myb family transcription factor
AT4G33070	pyruvate decarboxylase, putative	AT1G09090	ATRBOHB
AT1G30220	INT2	AT1G51790	kinase
AT1G62570	FMO GS-OX4	AT5G24230	AT5G24230
AT2G34610	AT2G34610	AT5G64890	PROPEP2
AT5G47980	transferase family protein	AT2G47130	short-chain dehydrogenase
AT4G26220	caffeoyl-CoA 3-O-methyltransferase, putative	AT1G14540	anionic peroxidase, putative
AT4G08410	proline-rich extensin-like family protein	AT1G30370	lipase class 3 family protein
AT1G22990	heavy-metal-associated domain-containing protein	AT5G15130	WRKY72
AT4G13390	proline-rich extensin-like family protein	AT2G19990	PR-1-LIKE
AT1G02470	AT1G02470	AT5G06570	hydrolase
AT4G24000	ATCSLG2	AT4G25560	AtMYB18
AT1G79900	BAC2	AT1G62280	SLAH1
AT1G65570	polygalacturonase, putative	AT5G03570	ATIREG2
AT4G12580	AT4G12580	AT1G53640	AT1G53640
AT5G05390	LAC12	AT3G51910	AT-HSFA7A
AT2G43480	peroxidase, putative	AT1G07610	MT1C
AT4G33550	lipid binding	AT1G12010	1-aminocyclopropane-1-carboxylate oxidase, putative
AT1G05340	AT1G05340	AT3G51330	aspartyl protease family protein
AT2G25150	transferase family protein	AT3G02885	GASA5
AT5G18270	ANAC087	AT3G02850	SKOR
AT5G04120	phosphoglycerate	AT5G38100	methyltransferase-related
AT3G57540	remorin family protein	AT4G22610	protease inhibitor
AT3G60140	DIN2	AT2G21045	AT2G21045
AT3G59710	short-chain dehydrogenase	AT2G36690	oxidoreductase, 2OG-Fe
		AT4G39675	AT4G39675
		AT3G23800	SBP3
		AT5G26280	meprin and TRAF homology domain-containing protein
		AT2G18800	XTH21
		AT5G47450	AtTIP2
		AT4G22212	AT4G22212
		AT3G20340	AT3G20340
		AT2G28160	FRU
		AT4G05200	protein kinase family protein
		AT4G12550	AIR1
		AT5G23840	MD-2-related lipid recognition domain-containing protein
		AT3G29780	RALFL27
		AT3G25190	nodulin, putative
		AT1G11080	scpl31
		AT4G07820	pathogenesis-related protein, putative
		AT3G13760	DC1 domain-containing protein
		AT3G51350	aspartyl protease family protein
		AT3G47040	glycosyl hydrolase family 3 protein
		AT4G15400	transferase family protein
		AT4G08780	peroxidase, putative
		AT5G40590	DC1 domain-containing protein
		AT3G01260	aldose 1-epimerase
		AT3G45410	lectin protein kinase family protein
		AT2G28780	AT2G28780
		AT5G43520	DC1 domain-containing protein
		AT5G19890	peroxidase, putative
		AT1G01190	CYP78A8
		AT5G52790	CBS domain-containing protein-related
		AT5G24410	glucosamine
		AT5G43180	AT5G43180
		AT4G37340	CYP81D3
		AT1G10990	AT1G10990
		AT4G11880	AGL14
		AT4G38830	protein kinase family protein
		AT4G04990	AT4G04990
		AT2G19970	pathogenesis-related protein, putative
		AT5G19970	AT5G19970
		AT4G31940	CYP82C4
		AT4G19690	IRT1
		AT3G48970	copper-binding family protein

### Sheet: Cluster 3
Upregulated genes	description	Downregulated genes	description
AT4G23600	CORI3	AT2G22990	SNG1
AT1G72260	THI2.1	AT5G18600	glutaredoxin family protein
AT4G09020	ISA3	AT2G06850	EXGT-A1
AT2G36390	SBE2.1	AT2G28630	KCS12
AT1G21250	WAK1	AT4G34760	auxin-responsive family protein
AT3G09390	MT2A	AT5G56490	FAD-binding domain-containing protein
ATCG01130	ATCG01130	AT5G52900	AT5G52900
AT5G23660	MTN3	AT2G36050	OFP15
AT1G69870	proton-dependent oligopeptide transport	AT4G23820	glycoside hydrolase family 28 protein
AT2G29630	THIC (ThiaminC)	AT5G57780	AT5G57780
AT1G28230	PUP1	AT1G76190	auxin-responsive family protein
AT1G07440	tropinone reductase, putative	AT1G55960	AT1G55960
AT4G39210	APL3	AT5G10250	DOT3
AT3G16660	AT3G16660	AT5G61590	AP2 domain-containing transcription factor family protein
AT1G22900	AT1G22900	AT5G07580	DNA binding
AT5G48650	nuclear transport factor 2	AT1G10020	AT1G10020
AT3G19620	glycosyl hydrolase family 3 protein	AT2G39850	identical protein binding
AT2G42540	COR15A	AT4G36540	BEE2
AT1G52400	BGLU18	AT5G08330	TCP family transcription factor, putative
AT2G42530	COR15B	AT4G00950	MEE47
AT3G45140	LOX2	AT5G44020	acid phosphatase class B family protein
AT4G15440	HPL1	AT5G13240	transcription regulator
AT1G24070	ATCSLA10	AT1G60060	AT1G60060
AT1G68570	proton-dependent oligopeptide transport	AT5G44680	methyladenine glycosylase family protein
AT2G33380	RD20	AT5G54630	zinc finger protein-related
AT4G24450	PWD	AT5G57660	zinc finger
AT3G28007	nodulin MtN3 family protein	AT4G38690	1-phosphatidylinositol phosphodiesterase-related
AT1G75300	isoflavone reductase, putative	AT2G05380	GRP3S
AT3G28220	meprin and TRAF homology domain-containing protein	AT4G34770	auxin-responsive family protein
AT4G01080	AT4G01080	AT5G02760	protein phosphatase 2C family protein
AT3G28270	AT3G28270	AT1G29660	GDSL-motif lipase
AT2G34810	FAD-binding domain-containing protein	AT2G17880	DNAJ heat shock protein, putative
AT3G52180	SEX4	AT3G54500	AT3G54500
AT5G58310	MES18	AT5G06980	AT5G06980
AT1G76960	AT1G76960	AT2G42900	AT2G42900
AT1G29395	COR414-TM1	AT2G23130	AGP17
AT1G52000	jacalin lectin family protein	AT5G03120	AT5G03120
		AT3G50560	short-chain dehydrogenase
		AT3G46370	leucine-rich repeat protein kinase, putative
		AT1G79770	AT1G79770
		AT5G04190	PKS4
		AT3G06080	AT3G06080
		AT2G05540	glycine-rich protein
		AT3G03840	auxin-responsive protein, putative
		AT1G69160	AT1G69160
		AT3G06070	AT3G06070
		AT5G07690	ATMYB29
		AT4G16880	disease resistance protein-related
		AT1G23130	Bet v I allergen family protein
		AT5G36910	THI2.2
		AT3G11110	zinc finger
		AT3G08940	LHCB4.2
		AT1G73870	zinc finger
		AT3G09580	amine oxidase family protein
		AT2G45180	protease inhibitor
		AT1G77870	MUB5
		AT5G39860	PRE1
		AT3G03830	auxin-responsive protein, putative
		AT3G02380	COL2
		AT1G65860	FMO GS-OX1
		AT1G52290	protein kinase family protein
		AT5G35490	AT5G35490
		AT5G35480	AT5G35480
		AT2G30010	AT2G30010
		AT1G71970	AT1G71970
		AT3G29030	EXPA5
		AT1G29460	auxin-responsive protein, putative
		AT3G54890	LHCA1
		AT1G66940	protein kinase-related
		AT3G27690	LHCB2.3
		AT1G61520	LHCA3
		AT5G55720	pectate lyase family protein
		AT2G33810	SPL3
		AT2G10940	protease inhibitor
		AT2G30570	PSBW
		AT1G65450	transferase family protein
		AT5G33370	GDSL-motif lipase
		AT1G63260	TET10
		AT5G27360	SFP2
		AT1G52190	proton-dependent oligopeptide transport
		AT3G18050	AT3G18050
		AT1G51400	photosystem II 5 kD protein
		AT3G19850	phototropic-responsive NPH3 family protein
		AT3G47470	LHCA4
		AT1G08380	PSAO
		AT1G15820	LHCB6
		AT3G16240	DELTA-TIP
		AT4G05180	PSBQ-2
		AT1G21500	AT1G21500
		AT1G29510	SAUR68
		AT1G31330	PSAF
		AT1G30380	PSAK
		AT1G14280	PKS2
		AT4G38850	SAUR15
		AT5G02160	AT5G02160
		AT1G03130	PSAD-2
		AT4G10340	LHCB5
		AT2G15080	AtRLP19
		AT4G33220	enzyme inhibitor
		AT4G35770	SEN1
		AT5G16030	AT5G16030
		AT2G22980	serine-type carboxypeptidase
		AT5G64040	PSAN
		AT5G54270	LHCB3
		AT5G22580	AT5G22580
		AT2G42220	rhodanese-like domain-containing protein
		AT1G74670	gibberellin-responsive protein, putative
		AT1G68190	zinc finger
		AT5G59080	AT5G59080
		AT5G65730	xyloglucan:xyloglucosyl transferase, putative
		AT5G51720	AT5G51720
		AT4G25050	ACP4
		AT4G15700	glutaredoxin family protein
		AT4G38860	auxin-responsive protein, putative
		AT5G16400	ATF2
		AT1G13650	AT1G13650
		AT1G35350	AT1G35350
		AT1G66100	thionin, putative
		AT1G29500	auxin-responsive protein, putative
		AT1G22690	gibberellin-responsive protein, putative
		AT4G04840	methionine sulfoxide reductase domain-containing protein
		AT1G29450	auxin-responsive protein, putative
		AT1G29440	AT1G29440
		AT4G21870	26.5 kDa class P-related heat shock protein (HSP26.5-P)
		AT2G47930	AGP26
		AT4G15690	glutaredoxin family protein
		AT2G42380	bZIP transcription factor family protein
		AT4G16515	AT4G16515
		AT2G40610	ATEXPA8
		AT4G15660	glutaredoxin family protein
		AT2G43010	PIF4
		AT4G15680	glutaredoxin family protein
		AT5G18060	auxin-responsive protein, putative
		AT5G49360	BXL1
		AT5G45820	CIPK20
		AT5G48490	protease inhibitor
		AT3G48720	transferase family protein
		AT3G59060	PIL6
		AT1G71030	MYBL2
		AT2G18300	basic helix-loop-helix
		AT1G23480	ATCSLA03
