## Supplemental File for "A genetic approach to dissect the role of prefoldins in *Arabidopsis*"

### Sheet: DEGs in pfd4 (MS media, 22 ºC)
List of 199 differential expressed genes in pfd4
	logFC	padj
AT1G52040	4.20774	3.2596e-83
AT2G16367	3.73228	1.22725e-12
AT5G19470	2.96325	3.30657e-11
AT2G05995	2.95689	0.000254279
AT1G52000	2.9549	3.03668e-77
AT3G25770	2.87104	9.53476e-29
AT1G73325	2.74416	7.44349e-14
AT4G26260	2.62749	1.41125e-09
AT5G51190	2.57555	1.86179e-20
AT5G47220	2.56883	6.73277e-22
AT3G28220	2.53626	2.16152e-55
AT3G42658	2.47067	1.13479e-05
AT1G67105	2.46461	6.78244e-31
AT1G54020	2.36282	6.55023e-08
AT3G47340	2.25814	9.15698e-06
AT5G54060	2.15518	7.34292e-07
AT1G73040	2.09442	1.07874e-13
AT1G14250	2.05063	4.16669e-25
AT1G52400	2.02374	6.05243e-52
AT1G35210	2.0081	4.98016e-05
AT5G61600	1.97233	1.69463e-12
AT5G05365	1.95598	9.4769e-10
AT3G45140	1.92173	8.85408e-09
AT1G68290	1.914	6.97541e-06
AT5G64190	1.91227	7.87735e-10
AT5G65080	1.8935	0.000236151
AT1G72920	1.78899	2.25525e-13
AT1G07135	1.787	5.86692e-05
AT5G42800	1.78529	1.73067e-13
AT1G80440	1.78314	7.25442e-05
AT1G02660	1.76755	4.92508e-15
AT5G22920	1.73837	0.00122139
AT1G17380	1.71924	2.37759e-10
AT1G03495	1.68018	0.000338148
AT3G25760	1.67364	7.51163e-28
AT3G48360	1.67269	0.0458491
AT4G23600	1.64143	0.00210487
AT1G80840	1.61553	0.000232134
AT1G15125	1.59172	3.3856e-06
AT4G32480	1.58719	4.5482e-05
AT4G27280	1.54266	4.79006e-12
AT5G41080	1.53604	0.000517548
AT2G06002	1.53301	0.00169188
AT5G17220	1.52244	4.70993e-10
AT3G15450	1.51107	0.0422966
AT1G03940	1.50037	0.001474
AT5G20250	1.49994	0.00334181
AT4G22880	1.4968	8.22695e-09
AT3G61060	1.49283	6.59228e-10
AT3G50060	1.47863	3.97223e-13
AT4G36850	1.47228	0.0205573
AT2G25200	1.47117	0.0151007
AT1G75490	1.46925	0.000944658
AT4G29780	1.45068	4.80197e-07
AT1G18710	1.44574	4.62465e-20
AT1G25400	1.439	3.44581e-05
AT2G20670	1.42031	0.0389726
AT1G70290	1.41741	1.97942e-29
AT5G49360	1.39111	0.000524278
AT5G11410	1.3896	1.61376e-06
AT4G17500	1.38888	1.41548e-07
AT4G37260	1.3879	6.17152e-13
AT1G73500	1.38727	1.0719e-07
AT1G52030	1.36473	1.8663e-13
AT1G02610	1.36418	1.45068e-06
AT4G26288	1.36	0.00067337
AT4G39320	1.35943	1.30198e-09
AT1G24070	1.35861	1.19426e-23
AT3G50930	1.35449	5.23795e-05
AT3G50800	1.34945	0.000111097
AT5G06870	1.34749	6.83001e-15
AT4G17490	1.3384	0.000174758
AT4G10910	1.3257	0.00693906
AT2G43530	1.3222	1.09971e-20
AT2G29300	1.3008	2.21825e-10
AT1G27730	1.29661	0.000274974
AT1G52410	1.27467	4.42066e-25
AT4G04223	1.27195	0.047712
AT3G29590	1.27033	6.71992e-05
AT5G46590	1.26423	4.97108e-05
AT1G68840	1.26271	0.0193072
AT1G43675	1.25466	9.71521e-06
AT4G19420	1.25242	1.78217e-16
AT4G11280	1.25157	4.70993e-10
AT1G49130	1.24859	1.18006e-06
AT3G55240	1.23976	0.00037664
AT3G49790	1.23677	2.70476e-13
AT2G17880	1.2313	3.24764e-07
AT3G55980	1.227	2.30476e-13
AT2G18700	1.22631	2.38342e-24
AT5G49450	1.22619	1.11618e-07
AT1G72940	1.22452	1.66388e-10
AT2G41100	1.21872	0.00610759
AT5G47000	1.20867	0.00612742
AT5G19120	1.20831	0.0309441
AT1G33055	1.2083	0.000502673
AT5G14120	1.20207	0.00594513
AT3G15630	1.20092	2.98268e-06
AT2G15890	1.19837	6.24575e-07
AT4G01380	1.19611	0.0029016
AT5G54490	1.1944	0.00128735
AT4G27450	1.18389	1.28747e-07
AT2G44130	1.18305	2.64024e-08
AT4G14090	1.17324	9.62038e-05
AT5G45340	1.1726	0.00828919
AT5G06865	1.17147	0.000760375
AT2G02710	1.17027	3.86504e-24
AT3G07350	1.17003	8.40124e-06
AT1G56650	1.14715	0.029982
AT3G28540	1.14613	2.53847e-11
AT1G54575	1.14401	1.33348e-08
AT1G19670	1.14286	3.2564e-32
AT3G30775	1.13669	0.0269767
AT1G78460	1.13555	7.11842e-07
AT2G01610	1.13521	3.42357e-16
AT1G78450	1.13288	4.48402e-06
AT3G19680	1.13043	1.60808e-05
AT1G77210	1.12546	2.27909e-09
AT4G24230	1.121	1.38988e-20
AT2G19800	1.12023	4.22929e-05
AT2G46400	1.11384	0.00520091
AT1G60030	1.10495	0.000719959
AT5G10140	1.09928	1.70359e-05
AT1G78270	1.09813	1.99301e-07
AT1G21910	1.09655	0.00623223
AT2G23290	1.09197	4.97108e-05
AT2G18193	1.09183	0.00172996
AT4G15440	1.08429	3.19056e-15
AT5G16190	1.08276	3.39465e-09
AT3G57520	1.06297	6.59228e-10
AT3G15510	1.05706	2.07191e-16
AT4G21910	1.05303	5.4551e-18
AT2G23010	1.04363	9.01439e-05
AT2G39650	1.0384	6.23911e-06
AT5G24420	1.03413	1.89752e-09
AT3G44970	1.03292	5.01801e-10
AT3G52070	1.03159	7.24878e-05
AT1G31550	1.02981	2.42861e-07
AT2G27830	1.02723	6.39192e-06
AT1G68190	1.02369	5.29613e-10
AT2G39570	1.02312	2.64024e-08
AT5G42200	1.0205	0.00111173
AT1G23390	1.0196	0.0192696
AT4G23720	1.01397	0.0308909
AT2G17450	1.00693	3.62998e-07
AT2G38250	1.0028	0.0326536
AT3G48390	1.00135	0.000618735
AT1G24580	-1.00301	5.41225e-05
AT3G18950	-1.00902	4.5482e-05
AT5G07080	-1.02521	0.00027879
AT4G08160	-1.03191	0.0028244
AT2G45080	-1.03924	0.0381798
AT5G12020	-1.04499	6.99908e-06
AT3G62020	-1.04753	0.00202416
AT1G04660	-1.05077	0.000516505
AT2G34790	-1.05204	0.0247423
AT3G21550	-1.06458	0.0082645
AT1G26820	-1.0853	0.00764376
AT2G14247	-1.08735	2.81715e-05
AT1G12030	-1.08936	0.0397354
AT1G47395	-1.08976	9.57965e-05
AT4G15248	-1.1092	4.08383e-07
AT1G53490	-1.12698	0.00135347
AT5G40780	-1.13033	0.00115027
AT5G04200	-1.14856	0.031481
AT5G52640	-1.15166	3.57933e-10
AT1G02360	-1.15318	0.00211284
AT2G39200	-1.17868	0.00195361
AT1G02335	-1.18032	0.000825364
AT3G23190	-1.18471	0.00802689
AT1G43790	-1.18975	0.00285762
AT5G11590	-1.20055	1.75623e-05
AT1G12260	-1.20501	0.000154214
AT3G09440	-1.24526	7.09589e-14
AT1G58370	-1.26061	5.56272e-07
AT3G09350	-1.27374	1.71398e-13
AT1G74310	-1.29009	1.38831e-12
AT5G03260	-1.32145	0.00170982
AT5G12030	-1.3259	6.98166e-06
AT1G59860	-1.32851	5.6001e-08
AT1G47400	-1.33751	8.81863e-08
AT1G74890	-1.3739	3.26724e-11
AT1G51470	-1.37892	0.0223071
AT1G63295	-1.41481	0.00265805
AT2G26150	-1.45101	3.53619e-10
AT2G43000	-1.465	0.0232215
AT3G58070	-1.47261	1.81379e-05
AT5G48920	-1.47745	0.00835396
AT5G66815	-1.62438	0.0186184
AT3G60140	-1.86798	7.24878e-05
AT5G37300	-1.8778	9.93143e-08
AT1G08780	-1.98649	1.00646e-29
AT1G14540	-2.05203	2.4982e-05
AT1G58320	-2.33216	0.00183774
AT1G75830	-2.77877	0.000238857
AT1G53480	-5.02103	7.80857e-60
AT5G15360	-5.39901	1.89922e-32
AT3G01345	-8.01387	6.94169e-216

### Sheet: DEGs in pfd4 (soil, 20 ºC)
List of 117 differential expressed genes in pfd4
	logFC	padj
AT1G59730	5.12033	0.00168837
AT1G68290	4.38495	2.0698e-17
AT2G14610	3.84405	3.46316e-15
AT4G16590	3.25793	6.01792e-07
AT1G69880	2.80431	0.0160274
AT2G16367	2.74622	1.44862e-109
AT1G54575	2.65137	1.75122e-31
AT1G52040	2.56725	4.41766e-77
AT1G23110	2.54442	2.26227e-05
AT5G65080	2.48433	1.69908e-09
AT3G59220	2.36309	1.45184e-11
AT1G52000	2.33722	1.12457e-139
AT2G38250	2.2901	5.6652e-05
AT4G01390	2.19076	4.414e-17
AT1G14880	2.17408	3.69299e-20
AT3G15650	2.12536	2.24747e-31
AT3G25770	2.07998	2.98916e-60
AT1G21310	2.00199	5.24751e-22
AT3G28540	1.99741	8.07124e-48
AT1G73040	1.98321	7.86038e-08
AT3G08860	1.92883	7.96302e-06
AT2G14580	1.88798	0.00363376
AT3G25760	1.88293	4.599e-42
AT2G11810	1.87751	2.28971e-05
AT5G46590	1.87686	0.00112155
AT5G64120	1.77106	3.23495e-14
AT5G11410	1.74128	1.62276e-08
AT4G30140	1.73408	2.11778e-24
AT1G52100	1.70853	4.67514e-24
ATCG00220	1.67359	0.00530524
AT2G41480	1.66418	0.00325374
AT1G66920	1.65682	9.13117e-05
AT3G49580	1.64602	0.000191778
AT4G22520	1.6285	4.93595e-09
AT2G02010	1.62754	2.04667e-10
AT4G22513	1.62258	4.61109e-27
AT3G50770	1.61429	0.00906975
AT4G23140	1.60346	2.61466e-07
AT5G59330	1.59838	0.00918503
AT3G17690	1.58895	0.00010758
AT3G15720	1.55267	0.000907699
AT1G13470	1.53628	0.0109156
AT1G73010	1.53473	3.07117e-05
AT3G44970	1.50218	1.78759e-18
AT3G05727	1.49635	1.12035e-23
AT4G23600	1.49486	0.00736225
AT1G06160	1.49459	0.0475499
AT1G56650	1.49235	1.56367e-13
AT3G57460	1.4791	0.0113064
AT5G43580	1.47091	0.0255081
AT4G22517	1.44738	3.47463e-10
AT1G76960	1.445	1.22061e-08
AT3G28220	1.43068	1.23682e-35
AT2G32210	1.42633	0.0348764
AT1G73325	1.41993	0.0376645
AT5G10140	1.40054	1.22233e-07
AT1G09080	1.39947	0.00248339
AT2G43620	1.39133	0.00889535
AT4G22485	1.39045	7.34396e-16
AT3G47480	1.37646	0.000295543
AT4G23200	1.37505	0.000524
AT1G21520	1.37193	0.00258103
AT4G23130	1.36452	0.000144889
AT1G33960	1.35587	0.00125466
AT2G23910	1.29628	2.89271e-06
AT1G14250	1.29553	7.82333e-15
AT3G27400	1.29494	5.14523e-09
AT1G18710	1.28644	1.81942e-15
AT2G32680	1.28413	0.0027518
AT4G22505	1.2837	2.88311e-15
AT5G10760	1.25621	7.96302e-06
AT1G02930	1.25292	0.0179731
AT3G25780	1.24274	0.0039018
AT4G39320	1.23531	0.000834529
AT4G00670	1.20848	0.00335452
AT5G54060	1.20099	8.24086e-08
AT5G05365	1.1749	3.83105e-06
AT4G14690	1.17484	1.4824e-22
AT5G25970	1.16055	0.0319071
AT5G47220	1.13974	0.0121071
AT2G38940	1.12455	0.00235218
AT2G01610	1.11941	0.000573599
AT4G25810	1.11716	0.0118632
AT3G26210	1.11231	0.00232842
AT5G48850	1.10956	0.00610956
AT5G42800	1.10472	0.00133903
AT5G49520	1.10294	0.0471569
AT5G17220	1.10192	2.40596e-10
AT2G15390	1.10136	0.0237644
AT1G17380	1.08768	0.00185715
AT1G68600	1.08016	1.61096e-10
AT4G22880	1.05651	1.0584e-12
AT5G15500	1.0546	0.00125466
AT3G50480	1.03416	3.74993e-10
AT2G46400	1.02028	0.000199671
AT1G56120	1.01531	2.76079e-06
AT1G52400	1.01527	2.99914e-17
AT1G33560	1.01513	4.19604e-07
AT1G63860	1.0113	3.42555e-05
AT5G65070	1.00986	0.0137619
AT1G67865	-0.991672	2.06381e-23
AT3G56970	-1.01307	0.0304819
AT1G72416	-1.01981	0.0292238
AT5G23020	-1.04882	9.0996e-06
AT1G25530	-1.12099	0.0125837
AT1G64360	-1.2254	0.000524
AT3G10185	-1.25284	0.0147596
AT3G06355	-1.27205	1.48043e-10
AT1G06080	-1.49453	1.77662e-20
AT5G15800	-1.58344	0.00419904
AT1G04660	-1.62072	0.00215344
AT5G37300	-1.73558	2.32516e-27
AT5G44620	-1.9853	2.3501e-06
AT1G08780	-2.04236	8.57123e-26
AT5G15360	-4.9451	1.89089e-07
AT1G53480	-6.92699	2.77242e-15
AT3G01345	-7.42793	1.8076e-17

### Sheet: DEGs in pfd4 (both conditions)
List of 277 differential expressed genes in pfd4 grown either in soil or in MS plates
	logFC in soil at 20 ºC	logFC in mock
AT3G01345	-7.42793	-8.01387
AT1G53480	-6.92699	-5.02103
AT5G15360	-4.9451	-5.39901
AT1G08780	-2.04236	-1.98649
AT5G44620	-1.9853	not significant
AT5G37300	-1.73558	-1.8778
AT1G04660	-1.62072	-1.05077
AT5G15800	-1.58344	not significant
AT1G06080	-1.49453	not significant
AT3G06355	-1.27205	not significant
AT3G10185	-1.25284	not significant
AT1G64360	-1.2254	not significant
AT1G25530	-1.12099	not significant
AT5G23020	-1.04882	not significant
AT1G72416	-1.01981	not significant
AT3G56970	-1.01307	not significant
AT1G67865	-0.991672	not significant
AT5G65070	1.00986	not significant
AT1G63860	1.0113	not significant
AT1G33560	1.01513	not significant
AT1G52400	1.01527	2.02374
AT1G56120	1.01531	not significant
AT2G46400	1.02028	1.11384
AT3G50480	1.03416	not significant
AT5G15500	1.0546	not significant
AT4G22880	1.05651	1.4968
AT1G68600	1.08016	not significant
AT1G17380	1.08768	1.71924
AT2G15390	1.10136	not significant
AT5G17220	1.10192	1.52244
AT5G49520	1.10294	not significant
AT5G42800	1.10472	1.78529
AT5G48850	1.10956	not significant
AT3G26210	1.11231	not significant
AT4G25810	1.11716	not significant
AT2G01610	1.11941	1.13521
AT2G38940	1.12455	not significant
AT5G47220	1.13974	2.56883
AT5G25970	1.16055	not significant
AT4G14690	1.17484	not significant
AT5G05365	1.1749	1.95598
AT5G54060	1.20099	2.15518
AT4G00670	1.20848	not significant
AT4G39320	1.23531	1.35943
AT3G25780	1.24274	not significant
AT1G02930	1.25292	not significant
AT5G10760	1.25621	not significant
AT4G22505	1.2837	not significant
AT2G32680	1.28413	not significant
AT1G18710	1.28644	1.44574
AT3G27400	1.29494	not significant
AT1G14250	1.29553	2.05063
AT2G23910	1.29628	not significant
AT1G33960	1.35587	not significant
AT4G23130	1.36452	not significant
AT1G21520	1.37193	not significant
AT4G23200	1.37505	not significant
AT3G47480	1.37646	not significant
AT4G22485	1.39045	not significant
AT2G43620	1.39133	not significant
AT1G09080	1.39947	not significant
AT5G10140	1.40054	1.09928
AT1G73325	1.41993	2.74416
AT2G32210	1.42633	not significant
AT3G28220	1.43068	2.53626
AT1G76960	1.445	not significant
AT4G22517	1.44738	not significant
AT5G43580	1.47091	not significant
AT3G57460	1.4791	not significant
AT1G56650	1.49235	1.14715
AT1G06160	1.49459	not significant
AT4G23600	1.49486	1.64143
AT3G05727	1.49635	not significant
AT3G44970	1.50218	1.03292
AT1G73010	1.53473	not significant
AT1G13470	1.53628	not significant
AT3G15720	1.55267	not significant
AT3G17690	1.58895	not significant
AT5G59330	1.59838	not significant
AT4G23140	1.60346	not significant
AT3G50770	1.61429	not significant
AT4G22513	1.62258	not significant
AT2G02010	1.62754	not significant
AT4G22520	1.6285	not significant
AT3G49580	1.64602	not significant
AT1G66920	1.65682	not significant
AT2G41480	1.66418	not significant
ATCG00220	1.67359	not significant
AT1G52100	1.70853	not significant
AT4G30140	1.73408	not significant
AT5G11410	1.74128	1.3896
AT5G64120	1.77106	not significant
AT5G46590	1.87686	1.26423
AT2G11810	1.87751	not significant
AT3G25760	1.88293	1.67364
AT2G14580	1.88798	not significant
AT3G08860	1.92883	not significant
AT1G73040	1.98321	2.09442
AT3G28540	1.99741	1.14613
AT1G21310	2.00199	not significant
AT3G25770	2.07998	2.87104
AT3G15650	2.12536	not significant
AT1G14880	2.17408	not significant
AT4G01390	2.19076	not significant
AT2G38250	2.2901	1.0028
AT1G52000	2.33722	2.9549
AT3G59220	2.36309	not significant
AT5G65080	2.48433	1.8935
AT1G23110	2.54442	not significant
AT1G52040	2.56725	4.20774
AT1G54575	2.65137	1.14401
AT2G16367	2.74622	3.73228
AT1G69880	2.80431	not significant
AT4G16590	3.25793	not significant
AT2G14610	3.84405	not significant
AT1G68290	4.38495	1.914
AT1G59730	5.12033	not significant
AT1G02335	not significant	-1.18032
AT1G02360	not significant	-1.15318
AT1G02610	not significant	1.36418
AT1G02660	not significant	1.76755
AT1G03495	not significant	1.68018
AT1G03940	not significant	1.50037
AT1G07135	not significant	1.787
AT1G12030	not significant	-1.08936
AT1G12260	not significant	-1.20501
AT1G14540	not significant	-2.05203
AT1G15125	not significant	1.59172
AT1G19670	not significant	1.14286
AT1G21910	not significant	1.09655
AT1G23390	not significant	1.0196
AT1G24070	not significant	1.35861
AT1G24580	not significant	-1.00301
AT1G25400	not significant	1.439
AT1G26820	not significant	-1.0853
AT1G27730	not significant	1.29661
AT1G31550	not significant	1.02981
AT1G33055	not significant	1.2083
AT1G35210	not significant	2.0081
AT1G43675	not significant	1.25466
AT1G43790	not significant	-1.18975
AT1G47395	not significant	-1.08976
AT1G47400	not significant	-1.33751
AT1G49130	not significant	1.24859
AT1G51470	not significant	-1.37892
AT1G52030	not significant	1.36473
AT1G52410	not significant	1.27467
AT1G53490	not significant	-1.12698
AT1G54020	not significant	2.36282
AT1G58320	not significant	-2.33216
AT1G58370	not significant	-1.26061
AT1G59860	not significant	-1.32851
AT1G60030	not significant	1.10495
AT1G63295	not significant	-1.41481
AT1G67105	not significant	2.46461
AT1G68190	not significant	1.02369
AT1G68840	not significant	1.26271
AT1G70290	not significant	1.41741
AT1G72920	not significant	1.78899
AT1G72940	not significant	1.22452
AT1G73500	not significant	1.38727
AT1G74310	not significant	-1.29009
AT1G74890	not significant	-1.3739
AT1G75490	not significant	1.46925
AT1G75830	not significant	-2.77877
AT1G77210	not significant	1.12546
AT1G78270	not significant	1.09813
AT1G78450	not significant	1.13288
AT1G78460	not significant	1.13555
AT1G80440	not significant	1.78314
AT1G80840	not significant	1.61553
AT2G02710	not significant	1.17027
AT2G05995	not significant	2.95689
AT2G06002	not significant	1.53301
AT2G14247	not significant	-1.08735
AT2G15890	not significant	1.19837
AT2G17450	not significant	1.00693
AT2G17880	not significant	1.2313
AT2G18193	not significant	1.09183
AT2G18700	not significant	1.22631
AT2G19800	not significant	1.12023
AT2G20670	not significant	1.42031
AT2G23010	not significant	1.04363
AT2G23290	not significant	1.09197
AT2G25200	not significant	1.47117
AT2G26150	not significant	-1.45101
AT2G27830	not significant	1.02723
AT2G29300	not significant	1.3008
AT2G34790	not significant	-1.05204
AT2G39200	not significant	-1.17868
AT2G39570	not significant	1.02312
AT2G39650	not significant	1.0384
AT2G41100	not significant	1.21872
AT2G43000	not significant	-1.465
AT2G43530	not significant	1.3222
AT2G44130	not significant	1.18305
AT2G45080	not significant	-1.03924
AT3G07350	not significant	1.17003
AT3G09350	not significant	-1.27374
AT3G09440	not significant	-1.24526
AT3G15450	not significant	1.51107
AT3G15510	not significant	1.05706
AT3G15630	not significant	1.20092
AT3G18950	not significant	-1.00902
AT3G19680	not significant	1.13043
AT3G21550	not significant	-1.06458
AT3G23190	not significant	-1.18471
AT3G29590	not significant	1.27033
AT3G30775	not significant	1.13669
AT3G42658	not significant	2.47067
AT3G45140	not significant	1.92173
AT3G47340	not significant	2.25814
AT3G48360	not significant	1.67269
AT3G48390	not significant	1.00135
AT3G49790	not significant	1.23677
AT3G50060	not significant	1.47863
AT3G50800	not significant	1.34945
AT3G50930	not significant	1.35449
AT3G52070	not significant	1.03159
AT3G55240	not significant	1.23976
AT3G55980	not significant	1.227
AT3G57520	not significant	1.06297
AT3G58070	not significant	-1.47261
AT3G60140	not significant	-1.86798
AT3G61060	not significant	1.49283
AT3G62020	not significant	-1.04753
AT4G01380	not significant	1.19611
AT4G04223	not significant	1.27195
AT4G08160	not significant	-1.03191
AT4G10910	not significant	1.3257
AT4G11280	not significant	1.25157
AT4G14090	not significant	1.17324
AT4G15248	not significant	-1.1092
AT4G15440	not significant	1.08429
AT4G17490	not significant	1.3384
AT4G17500	not significant	1.38888
AT4G19420	not significant	1.25242
AT4G21910	not significant	1.05303
AT4G23720	not significant	1.01397
AT4G24230	not significant	1.121
AT4G26260	not significant	2.62749
AT4G26288	not significant	1.36
AT4G27280	not significant	1.54266
AT4G27450	not significant	1.18389
AT4G29780	not significant	1.45068
AT4G32480	not significant	1.58719
AT4G36850	not significant	1.47228
AT4G37260	not significant	1.3879
AT5G03260	not significant	-1.32145
AT5G04200	not significant	-1.14856
AT5G06865	not significant	1.17147
AT5G06870	not significant	1.34749
AT5G07080	not significant	-1.02521
AT5G11590	not significant	-1.20055
AT5G12020	not significant	-1.04499
AT5G12030	not significant	-1.3259
AT5G14120	not significant	1.20207
AT5G16190	not significant	1.08276
AT5G19120	not significant	1.20831
AT5G19470	not significant	2.96325
AT5G20250	not significant	1.49994
AT5G22920	not significant	1.73837
AT5G24420	not significant	1.03413
AT5G40780	not significant	-1.13033
AT5G41080	not significant	1.53604
AT5G42200	not significant	1.0205
AT5G45340	not significant	1.1726
AT5G47000	not significant	1.20867
AT5G48920	not significant	-1.47745
AT5G49360	not significant	1.39111
AT5G49450	not significant	1.22619
AT5G51190	not significant	2.57555
AT5G52640	not significant	-1.15166
AT5G54490	not significant	1.1944
AT5G61600	not significant	1.97233
AT5G64190	not significant	1.91227
AT5G66815	not significant	-1.62438

### Sheet: Common DEGs in pfd4 and 6x pfd
List of 81 common differential expressed genes in 6x pfd and pfd4 grown in control conditions
	6x pfd	pfd4
	logFC	logFC in soil at 20 ºC	logFC in MS
AT1G02360	-1.09534	not significant	-1.15318
AT1G02610	-1.08873	not significant	1.36418
AT1G02930	1.97805	1.25292	not significant
AT1G03495	4.20016	not significant	1.68018
AT1G03940	4.15038	not significant	1.50037
AT1G06080	-1.16395	-1.49453	not significant
AT1G08780	-3.78002	-2.04236	-1.98649
AT1G14540	-1.59816	not significant	-2.05203
AT1G17380	1.14916	1.08768	1.71924
AT1G18710	1.8636	1.28644	1.44574
AT1G21520	1.74651	1.37193	not significant
AT1G24070	2.47865	not significant	1.35861
AT1G24580	2.75155	not significant	-1.00301
AT1G33560	1.0606	1.01513	not significant
AT1G33960	2.77641	1.35587	not significant
AT1G47395	1.66205	not significant	-1.08976
AT1G47400	1.58446	not significant	-1.33751
AT1G49130	-1.00036	not significant	1.24859
AT1G52000	1.8324	2.33722	2.9549
AT1G52030	1.16916	not significant	1.36473
AT1G52040	3.1428	2.56725	4.20774
AT1G52400	1.28621	1.01527	2.02374
AT1G54575	1.64221	2.65137	1.14401
AT1G56650	3.90513	1.49235	1.14715
AT1G64360	-1.65216	-1.2254	not significant
AT1G68190	-1.40779	not significant	1.02369
AT1G69880	1.11137	2.80431	not significant
AT1G73040	2.03777	1.98321	2.09442
AT1G73325	2.40335	1.41993	2.74416
AT1G76960	2.39533	1.445	not significant
AT2G02010	1.22816	1.62754	not significant
AT2G14247	1.50716	not significant	-1.08735
AT2G14610	3.84445	3.84405	not significant
AT2G16367	2.77962	2.74622	3.73228
AT2G17880	-1.71452	not significant	1.2313
AT2G18193	3.60317	not significant	1.09183
AT2G18700	-1.32184	not significant	1.22631
AT2G23010	1.46064	not significant	1.04363
AT2G23910	1.21024	1.29628	not significant
AT2G32680	3.50892	1.28413	not significant
AT2G38250	2.05335	2.2901	1.0028
AT3G01345	3.44897	-7.42793	-8.01387
AT3G08860	2.12901	1.92883	not significant
AT3G10185	2.31975	-1.25284	not significant
AT3G15720	1.1195	1.55267	not significant
AT3G19680	-1.03418	not significant	1.13043
AT3G25770	1.46331	2.07998	2.87104
AT3G28220	2.19062	1.43068	2.53626
AT3G29590	3.31243	not significant	1.27033
AT3G42658	1.6972	not significant	2.47067
AT3G44970	1.085	1.50218	1.03292
AT3G45140	1.93488	not significant	1.92173
AT3G47480	1.28942	1.37646	not significant
AT3G50770	2.00905	1.61429	not significant
AT3G50930	2.33323	not significant	1.35449
AT3G55240	-2.50383	not significant	1.23976
AT3G56970	2.90122	-1.01307	not significant
AT3G57520	1.59415	not significant	1.06297
AT3G58070	1.87491	not significant	-1.47261
AT3G60140	2.13223	not significant	-1.86798
AT4G04223	1.60064	not significant	1.27195
AT4G14090	4.09875	not significant	1.17324
AT4G14690	3.05979	1.17484	not significant
AT4G15440	1.51478	not significant	1.08429
AT4G21910	1.15696	not significant	1.05303
AT4G22880	3.44114	1.05651	1.4968
AT4G23140	3.75178	1.60346	not significant
AT4G23600	2.40376	1.49486	1.64143
AT4G27450	-1.80368	not significant	1.18389
AT4G36850	-1.65737	not significant	1.47228
AT5G05365	1.55967	1.1749	1.95598
AT5G10760	2.57407	1.25621	not significant
AT5G11410	1.63552	1.74128	1.3896
AT5G14120	-1.44964	not significant	1.20207
AT5G15500	4.51599	1.0546	not significant
AT5G17220	3.54408	1.10192	1.52244
AT5G19470	3.72611	not significant	2.96325
AT5G42800	3.43975	1.10472	1.78529
AT5G48850	1.33813	1.10956	not significant
AT5G49360	-1.27503	not significant	1.39111
AT5G54060	4.15672	1.20099	2.15518
